# Transcriptional landscape of soybean (*Glycine max*) embryonic axes during germination in the presence of paclobutrazol, a gibberellin biosynthesis inhibitor

**DOI:** 10.1101/480814

**Authors:** Rajesh K. Gazara, Eduardo A. G. de Oliveira, Antônia Elenir A. Oliveira, Thiago M. Venancio

## Abstract

Gibberellins (GA) are key positive regulators of seed germination. Although the GA effects on seed germination have been studied in a number of species, little is known about the transcriptional reprogramming modulated by GA during this phase in species other than *Arabidopsis thaliana*. Here we report the transcriptome analysis of soybean embryonic axes during germination in the presence of paclobutrazol (PBZ), a GA biosynthesis inhibitor. We found a number of differentially expressed cell wall metabolism genes, supporting their roles in cell expansion during germination. Several genes involved in the biosynthesis and signaling of other phytohormones were also modulated, indicating an intensive hormonal crosstalk at the embryonic axis. We have also found 26 photosynthesis genes that are up-regulated by PBZ at 24 hours of imbibition (HAI) and down-regulated at 36 HAI, which led us to suggest that this is part of a strategy to implement an autotrophic growth program in the absence of GA-driven mobilization of reserves. Finally, 30 transcription factors (mostly from the MYB, bHLH and bZIP families) that are down-regulated by PBZ and are likely downstream GA targets that will drive transcriptional changes during germination.
