## Supplementary material for "Transcriptional landscape of soybean (*Glycine max*) embryonic axes during germination in the presence of paclobutrazol, a gibberellin biosynthesis inhibitor"

### Sheet: Gibberellin
## Gibberellin (GA) biosynthesis, deactivation, transport and signaling genes (genes expressed in least at one condition are shown; DEGs are highlighted with red)
#GA2ox
Gene id	12C	12P	24C	24P	36C	36P	name	Description	Additional note
Glyma.07G236100	0.175688	0.0864094	1.05357	1.8458	0.823716	2.81104	GA2OX2	gibberellin 2-oxidase 4
Glyma.05G130600	0	0.0182407	0.542293	0.335203	1.74738	1.6376	GA2OX4	gibberellin 2-oxidase
Glyma.10G010700	1.56534	2.36794	0.407127	0.340843	0.590079	0.463863	GA2OX6	gibberellin 2-oxidase 6
Glyma.11G104800	1.88051	1.53362	6.07952	3.41124	4.31022	2.80098	GA2OX8	gibberellin 2-oxidase 8
Glyma.13G218200	4.58087	5.02855	3.24362	4.61782	2.91517	2.59993	GA2OX2	gibberellin 2-oxidase
Glyma.13G259400	2.59926	2.80316	13.3766	11.8662	39.504	31.8053	GA2OX1	gibberellin 2-oxidase 1
Glyma.13G259500	0.0741157	0.157831	0.775188	0.611996	3.63264	2.12533	GA2OX1	gibberellin 2-oxidase 1
Glyma.15G093900	13.5953	13.1257	4.22378	6.45662	3.34793	2.94677	GA2OX2	gibberellin 2-oxidase
Glyma.15G248400	1.20606	0.436261	3.91767	3.09556	2.42119	2.29038	GA2OX2	gibberellin 2-oxidase
#GA3ox
Glyma.13G361700	44.4333	42.9174	58.4865	68.9436	56.017	70.9586	GA3OX1,GA4	gibberellin 3-oxidase 1
Glyma.15G012100	21.3407	18.9429	19.4046	22.6212	3.76112	6.38504	GA3OX1,GA4	gibberellin 3-oxidase 1
#GA20ox
Glyma.06G155000	0.00860044	0.0853892	1.05689	1.25106	0.841958	0.901234	GA20OX3	gibberellin 20-oxidase 3
Glyma.09G149200	11.3745	10.6101	12.3637	15.7999	7.23495	10.605	GA20OX2	gibberellin 20 oxidase 2
Glyma.10G241100	0.00932247	0	1.0344	0.962324	4.10797	4.25103	GA20OX2	gibberellin 20 oxidase 2
#KAO
Glyma.09G029400	32.9848	33.2893	28.9511	30.4227	25.4067	23.5734	KAO1	cytochrome P450, family 88, subfamily A, polypeptide 3
Glyma.15G135200	2.80135	2.55737	17.3199	8.97503	68.7661	52.2952	KAO2	ent-kaurenoic acid hydroxylase 2
#CPS
Glyma.03G154700	0.409311	0.285147	2.08272	1.42396	2.7709	2.76733	CPS	Terpenoid cyclases/Protein prenyltransferases superfamily protein
Glyma.19G157000	1.35378	1.23833	1.69511	1.79571	1.42839	1.54668	CPS	Terpenoid cyclases/Protein prenyltransferases superfamily protein
#KS
Glyma.08G163900	3.74608	3.02923	4.80123	4.88865	5.27467	5.58688	KS1	Terpenoid cyclases/Protein prenyltransferases superfamily protein
Glyma.15G263300	0.815183	0.801744	1.45693	1.14805	2.06977	2.29714	KS1	Terpenoid cyclases/Protein prenyltransferases superfamily protein
#KO
Glyma.13G371400	13.179	11.276	23.6064	21.641	25.8827	25.7293	KO1/GA3	GA requiring 3
Glyma.15G002200	0.552926	0.436194	1.28886	1.10888	1.89974	2.39417	KO1/GA3	GA requiring 3
#GA signaling genes
##GID1
Glyma.02G151100	14.2871	17.195	7.04176	5.85153	5.30076	6.46538	GID1b1	alpha/beta-Hydrolases superfamily protein
Glyma.03G148300	21.5152	24.4549	13.0058	15.0954	17.3603	21.3496	GID1b3	alpha/beta-Hydrolases superfamily protein
Glyma.10G022900	24.0966	24.341	13.468	13.2851	13.2238	14.6268	GID1b2	alpha/beta-Hydrolases superfamily protein
Glyma.10G158000	10.4038	9.97169	15.1733	14.67	17.7786	18.192	GID1c1	alpha/beta-Hydrolases superfamily protein
Glyma.20G230600	11.3996	10.3064	11.7712	14.1155	13.2761	12.2487	GID1c2	alpha/beta-Hydrolases superfamily protein
#DELLA
Glyma.04G150500	0.40906	0.187071	1.08513	0.78222	1.66837	1.68038	GAI,RGA2	GRAS family transcription factor family protein
Glyma.05G045300	0.0683555	0.0284172	1.16523	0.533767	1.80072	1.115	RGL,RGL1	RGA-like 1
Glyma.05G140400	11.7056	11.4114	14.2457	12.6829	15.3711	15.4102	RGA,RGA1	GRAS family transcription factor family protein
Glyma.06G213100	1.43756	0.916783	3.14526	3.01463	2.56895	2.46441	RGA,RGA1	GRAS family transcription factor family protein
Glyma.08G095800	6.62414	7.08663	11.5705	9.68762	11.8693	12.4696	RGA,RGA1	GRAS family transcription factor family protein
Glyma.10G190200	2.85316	3.75694	1.81977	1.95842	1.18383	1.33523	RGA,RGA1	GRAS family transcription factor family protein
Glyma.11G216500	21.3372	20.2406	58.4616	43.6309	64.3558	65.4643	RGL2	RGA-like 2
Glyma.15G141400	3.76417	3.45555	2.87193	2.6456	2.02408	2.09494	RGL2	RGA-like 2
Glyma.17G127500	2.10278	1.92443	0.884695	1.27581	0.667865	0.850418	RGL,RGL1	RGA-like 1
Glyma.18G040000	4.65608	4.5937	17.6056	12.4499	29.2027	28.2184	RGL2	RGA-like 2
Glyma.20G200500	0.717943	0.978501	0.590055	0.952946	1.24678	1.30698	GAI,RGA2	GRAS family transcription factor family protein
##GA transporter
Glyma.03G123000	30.145	34.0791	17.1106	24.9714	4.61876	9.33807		Major facilitator superfamily protein	NRT1/PTR family 3.1 (NPF3.1)
Glyma.03G122500	12.5097	18.5273	19.9128	37.9968	28.5796	76.0304		Major facilitator superfamily protein	NRT1/PTR family 3.1 (NPF3.1)

### Sheet: Abscisic acid
## Abscisic acid (ABA) biosynthesis, signaling and transporte genes (only DEGs are shown)
##12C12P
Gene_ID	12C	12P	lgFC	name	Description
Glyma.19G169400	0.761911	1.56395	1.0375	ABCG40,ATABCG40,ATPDR12,PDR12	pleiotropic drug resistance 12
##24C24P
Gene_ID	24C	24P	lgFC	name	Description
Glyma.08G176300	4.73908	2.20476	-1.10398	NCED3	nine-cis-epoxycarotenoid dioxygenase 3	ABA biosynthesis
Glyma.09G066500	8.06672	3.17017	-1.34742	HAB1	homology to ABI1	ABA signaling (PP2C)
Glyma.11G233300	1.48356	3.2123	1.11454	PYL5,RCAR8	Receptor for abscisic acid (ABA)
Glyma.15G172500	4.4126	2.03386	-1.11741	HAB1	homology to ABI1	ABA signaling (PP2C)
Glyma.19G169400	3.3114	7.29528	1.13952	ABCG40,ATABCG40,ATPDR12,PDR12	pleiotropic drug resistance 12	ABA transporter
Glyma.02G131700	2.04866	0.891575	-1.20025	ABF1	abscisic acid responsive element-binding factor 1
##36C36P
Gene_ID	36C	36P	lgFC	name	Description
Glyma.19G169400	6.6828	19.6266	1.55429	ABCG40,ATABCG40,ATPDR12,PDR12	pleiotropic drug resistance 12	ABA transporter
Glyma.08G296000	1.74949	0.790807	-1.14554	NRT1:2,NTL1	nitrate transporter 1:2	ABA transporter

### Sheet: Ethylene
## Ethylene biosynthesis genes (only DEGs are shown)
##24C24P
Gene_ID	24C	24P	lgFC	name	Description
Glyma.05G108900	1.65651	0.42065	-1.97745	ACS8	1-amino-cyclopropane-1-carboxylate synthase 8
Glyma.17G158100	1.21041	0.410073	-1.56154	ACS8	1-amino-cyclopropane-1-carboxylate synthase 8
##36C36P
Gene_ID	36C	36P	lgFC	name	Description
Glyma.05G108900	2.92995	0.8937	-1.71301	ACS8	1-amino-cyclopropane-1-carboxylate synthase 8
Glyma.17G158100	3.4158	1.42704	-1.2592	ACS8	1-amino-cyclopropane-1-carboxylate synthase 8
Glyma.01G003900	2.5702	1.05259	-1.28794	ACS7,ATACS7	1-amino-cyclopropane-1-carboxylate synthase 7

### Sheet: Auxin
## Auxin biosynthesis, signaling and transport genes (only DEGs are shown)
Gene_ID	12C	12P	lgFC	name	Description
Glyma.03G149400	0.218099	1.0359	2.24784	GDG1,GH3.12	Auxin-responsive GH3 family protein
Glyma.18G100500	0.589401	3.46112	2.55392	CYP83B1,SUR2	cytochrome P450, family 83, subfamily B, polypeptide 1
Glyma.01G078300	0.385534	3.34192	3.11575	CYP83B1,SUR2	cytochrome P450, family 83, subfamily B, polypeptide 1
Gene_ID	24C	24P	lgFC	name	Description
Glyma.05G040400	2.18018	1.04112	-1.06631	TAR2	tryptophan aminotransferase related 2
Glyma.01G078200	1.84108	0.787198	-1.22575		SAUR-like auxin-responsive protein family
Glyma.04G007100	0.609586	1.79679	1.55952		SAUR-like auxin-responsive protein family
Glyma.04G025500	11.1595	5.31534	-1.07003		SAUR-like auxin-responsive protein family
Glyma.03G158700	14.4426	2.77375	-2.38042	IAA14,SLR	indole-3-acetic acid inducible 14
Glyma.10G270500	3.01064	0.657579	-2.19483	IAA32,MEE10	indole-3-acetic acid inducible 32
Glyma.15G012800	11.2744	4.27436	-1.39927	IAA19,MSG2	indole-3-acetic acid inducible 19
Glyma.19G161100	14.6703	6.49491	-1.17552	IAA14,SLR	indole-3-acetic acid inducible 14
Gene_ID	36C	36P	lgFC	name	Description
Glyma.03G158700	48.4767	19.0938	-1.34419	IAA14,SLR	indole-3-acetic acid inducible 14
Glyma.04G066300	4.52214	1.65755	-1.44795	IAA29	indole-3-acetic acid inducible 29
Glyma.08G207900	6.56588	2.96407	-1.14741	IAA19,MSG2	indole-3-acetic acid inducible 19
Glyma.10G270500	8.57226	3.63847	-1.23635	IAA32,MEE10	indole-3-acetic acid inducible 32
Glyma.15G012800	22.2297	6.62578	-1.74633	IAA19,MSG2	indole-3-acetic acid inducible 19
Glyma.20G120800	2.22659	0.58644	-1.92478	IAA32,MEE10	indole-3-acetic acid inducible 32
Glyma.17G165300	1.04169	0.392152	-1.40944	AUR3,BRU6,GH3-2,GH3.2,YDK1	Auxin-responsive GH3 family protein
Glyma.15G208600	0.838908	1.77976	1.0851	PIN2	Auxin efflux carrier family protein

### Sheet: Brassinosteroids
## Brassinosteroids (BR) biosynthesis and signaling genes(only DEGs are shown)
Gene_ID	24C	24P	lgFC	name	Description
Glyma.11G067700	4.58101	10.5439	1.20267	DWF4	Cytochrome P450 superfamily protein
Glyma.14G059900	17.1916	34.7337	1.01464	DWF3	Cytochrome P450 superfamily protein
Glyma.08G250000	1.67409	3.42947	1.03461	BR6OX2,CYP85A2	brassinosteroid-6-oxidase 2
Glyma.13G052900	1.2682	4.05314	1.67626	BR6OX2,CYP85A2	brassinosteroid-6-oxidase 2
Glyma.18G272300	4.84227	11.3499	1.22892	BR6OX2,CYP85A2	brassinosteroid-6-oxidase 2
Glyma.19G033900	8.46073	19.8577	1.23085	BR6OX2,CYP85A2	brassinosteroid-6-oxidase 2
Gene_ID	36C	36P	lgFC	name	Description
Glyma.01G175500	2.88871	6.51541	1.17343	DWF4	Cytochrome P450 superfamily protein
Glyma.02G256800	2.78	6.16152	1.1482	DWF3	Cytochrome P450 superfamily protein
Glyma.14G059900	3.83442	12.8487	1.74454	DWF3	Cytochrome P450 superfamily protein
Glyma.11G067700	7.0933	25.6995	1.85721	DWF4	Cytochrome P450 superfamily protein
Glyma.13G052900	0.97772	2.3375	1.25747	BR6OX2,CYP85A2	brassinosteroid-6-oxidase 2
Glyma.08G250000	0.477365	1.96355	2.0403	BR6OX2,CYP85A2	brassinosteroid-6-oxidase 2
Glyma.18G272300	2.3259	9.25911	1.99308	BR6OX2,CYP85A2	brassinosteroid-6-oxidase 2
Glyma.19G033900	8.28148	22.188	1.42182	BR6OX2,CYP85A2	brassinosteroid-6-oxidase 2
Glyma.06G039100	0.921455	2.11195	1.19659	BKI1	BRI1 kinase inhibitor 1
Glyma.14G082300	0.649375	1.47742	1.18596	BKI1	BRI1 kinase inhibitor 1

### Sheet: Jasmonic acid
## Jasmonic acid signaling genes (only DEGs are shown)
Gene_ID	24C	24P	lgFC	name	Description
Glyma.17G043700	1.74216	0.734273	-1.24649	JAZ12,TIFY3B	jasmonate-zim-domain protein 12
Glyma.11G038600	3.94104	1.73341	-1.18497	JAZ1,TIFY10A	jasmonate-zim-domain protein 1

### Sheet: Cytokinin
## Cytokinin signaling genes (only DEGs are shown)
Gene_ID	24C	24P	lgFC	name	Description
Glyma.06G142300	0.279946	1.08715	1.95733	RR17	response regulator 17
Glyma.08G292400	5.75724	2.05921	-1.48328	RR3	response regulator 3
Glyma.13G197600	1.61892	0.484454	-1.7406	RR3	response regulator 3
Glyma.15G236200	2.39441	0.789927	-1.59988	RR3	response regulator 3
Glyma.18G130900	10.4081	5.08273	-1.03403	RR3	response regulator 3
Gene_ID	36C	36P	lgFC	name	Description
Glyma.01G037500	7.95209	3.42592	-1.21484	RR3	response regulator 3
Glyma.02G027400	14.0926	6.25472	-1.17192	RR3	response regulator 3
Glyma.15G236200	4.82143	1.98124	-1.28306	RR3	response regulator 3
